# Pancreatic tumors activate arginine biosynthesis to adapt to myeloid-driven amino acid stress

**DOI:** 10.1101/2022.06.21.497008

**Authors:** Juan J. Apiz-Saab, Lindsey N. Dzierozynski, Patrick B. Jonker, Zhou Zhu, Riona N. Chen, Moses Oh, Colin Sheehan, Kay F. Macleod, Christopher R. Weber, Alexander Muir

## Abstract

Nutrient stress in the tumor microenvironment requires cancer cells to adopt adaptive metabolic programs to maintain survival and proliferation. Therefore, knowledge of microenvironmental nutrient levels and how cancer cells cope with such nutrition is critical to understand the metabolism underpinning cancer cell biology. Previously, we performed quantitative metabolomics of the interstitial fluid (the local perfusate) of murine pancreatic ductal adenocarcinoma (PDAC) tumors to comprehensively characterize nutrient availability in the microenvironment of these tumors (Sullivan et al., 2019a). Here, we develop <u>T</u>umor <u>I</u>nterstitial <u>F</u>luid <u>M</u>edium (TIFM), a cell culture medium that contains nutrient levels representative of the PDAC microenvironment, enabling study of PDAC metabolism under physiological nutrition. We show that PDAC cells cultured in TIFM, compared to standard laboratory models, adopt a cellular state more similar to PDAC cells in tumors. Further, using the TIFM model we identified arginine biosynthesis as a metabolic adaptation PDAC cells engage to cope with microenvironmental arginine starvation driven by myeloid cells in PDAC tumors. Altogether, these data show that nutrient availability in tumors is an important determinant of cancer cell metabolism and behavior, and cell culture models that incorporate physiological nutrient availability have improved fidelity and enable the discovery of novel cancer metabolic phenotypes.
