## Supplementary material for "Pancreatic tumors activate arginine biosynthesis to adapt to myeloid-driven amino acid stress": Figure 1 - Source Data 2

### Sheet: Heatmap_Merge
pathway	TIFM-RPMI_NES	TIFM-RPMI_pval	TIFM-RPMI_padj	Tumor-RPMI_NES	Tumor-RPMI_pval	Tumor-RPMI_padj
NIKOLSKY_BREAST_CANCER_20Q12_Q13_AMPLICON	2.26288	1.88494e-05	0.000693726	1.27496	0.0425658	0.0919468
COLDREN_GEFITINIB_RESISTANCE_DN	2.25814	1.83207e-05	0.000693726	1.77834	7.57e-05	0.000439232
CHARAFE_BREAST_CANCER_BASAL_VS_MESENCHYMAL_UP	2.22587	1.87031e-05	0.000693726	1.89358	9.3e-05	0.000516416
CHO_NR4A1_TARGETS	2.19107	1.94292e-05	0.000693726	1.40083	0.0519639	0.108217
ZHANG_RESPONSE_TO_IKK_INHIBITOR_AND_TNF_UP	2.14848	1.83844e-05	0.000693726	2.55661	6.62e-05	0.000405279
DIRMEIER_LMP1_RESPONSE_LATE_UP	2.12799	1.91861e-05	0.000693726	1.17758	0.156019	0.260189
SAGIV_CD24_TARGETS_DN	2.11736	1.93517e-05	0.000693726	1.51183	0.0179846	0.0451045
REACTOME_CELL_JUNCTION_ORGANIZATION	2.07572	1.9192e-05	0.000693726	0.99901	0.453168	0.58581
EINAV_INTERFERON_SIGNATURE_IN_CANCER	2.07451	1.94515e-05	0.000693726	2.90985	2.8e-05	0.000282501
PLASARI_TGFB1_TARGETS_10HR_UP	2.0427	1.84284e-05	0.000693726	1.65124	6.35e-05	0.000398172
AMIT_SERUM_RESPONSE_240_MCF10A	2.01734	1.90295e-05	0.000693726	1.42847	0.0156917	0.0403803
GRAESSMANN_RESPONSE_TO_MC_AND_SERUM_DEPRIVATION_DN	2.00593	1.90433e-05	0.000693726	1.44887	0.011104	0.0302067
NIKOLSKY_BREAST_CANCER_20Q11_AMPLICON	2.00319	7.79135e-05	0.00165422	1.90372	0.000659413	0.00264579
KEGG_RIG_I_LIKE_RECEPTOR_SIGNALING_PATHWAY	1.99238	3.86668e-05	0.00101586	1.89588	0.000380818	0.00163737
KRIGE_AMINO_ACID_DEPRIVATION	1.98958	7.80062e-05	0.00165422	1.28283	0.127183	0.221299
FINETTI_BREAST_CANCER_KINOME_GREEN	1.97081	0.000274418	0.00432575	1.58849	0.0243209	0.0575472
BIOCARTA_CLASSIC_PATHWAY	1.96027	0.00041246	0.00587507	1.93226	0.00146594	0.00533552
RASHI_RESPONSE_TO_IONIZING_RADIATION_2	1.95692	1.87017e-05	0.000693726	2.11163	4.65e-05	0.000324585
REACTOME_CELL_EXTRACELLULAR_MATRIX_INTERACTIONS	1.9508	0.000508597	0.00695132	-0.989135	0.472107	0.603235
BOQUEST_STEM_CELL_CULTURED_VS_FRESH_DN	1.94206	0.000408521	0.00583654	2.26956	2.67e-05	0.000282501
PLASARI_TGFB1_TARGETS_10HR_DN	-2.07495	2.20911e-05	0.000693726	1.26949	0.00944539	0.0263024
REACTOME_EXTENSION_OF_TELOMERES	-2.07583	4.10416e-05	0.00105363	-2.62	1.55e-05	0.000205588
REACTOME_SRP_DEPENDENT_COTRANSLATIONAL_PROTEIN_TARGETING_TO_MEMBRANE	-2.09122	2.11779e-05	0.000693726	-2.58766	1.35e-05	0.000205588
CLASPER_LYMPHATIC_VESSELS_DURING_METASTASIS_DN	-2.09567	2.08446e-05	0.000693726	1.37898	0.0419774	0.0908797
CONCANNON_APOPTOSIS_BY_EPOXOMICIN_DN	-2.10437	2.16511e-05	0.000693726	-1.83342	1.24e-05	0.000205588
ISHIDA_E2F_TARGETS	-2.1162	2.06924e-05	0.000693726	-3.08743	1.5e-05	0.000205588
GOBERT_OLIGODENDROCYTE_DIFFERENTIATION_UP	-2.14072	2.28754e-05	0.000693726	-3.40503	1.06e-05	0.000205588
MISSIAGLIA_REGULATED_BY_METHYLATION_DN	-2.18661	2.12861e-05	0.000693726	-3.28554	1.31e-05	0.000205588
DUTERTRE_ESTRADIOL_RESPONSE_24HR_UP	-2.19813	2.21263e-05	0.000693726	-3.32622	1.14e-05	0.000205588
ZHOU_CELL_CYCLE_GENES_IN_IR_RESPONSE_6HR	-2.2186	2.09428e-05	0.000693726	-3.1618	1.39e-05	0.000205588
REACTOME_INFLUENZA_VIRAL_RNA_TRANSCRIPTION_AND_REPLICATION	-2.23848	2.10793e-05	0.000693726
REACTOME_DNA_STRAND_ELONGATION	-2.24605	2.05554e-05	0.000693726	-2.79802	1.61e-05	0.000205588
PAL_PRMT5_TARGETS_UP	-2.30091	2.1836e-05	0.000693726	-2.67464	1.2e-05	0.000205588
KEGG_DNA_REPLICATION	-2.32603	2.05301e-05	0.000693726	-2.70238	1.6e-05	0.000205588
ZHANG_TLX_TARGETS_36HR_DN	-2.33491	2.18131e-05	0.000693726
REACTOME_PEPTIDE_CHAIN_ELONGATION	-2.34572	2.09266e-05	0.000693726
KEGG_RIBOSOME	-2.35176	2.09266e-05	0.000693726	-2.69212	1.4e-05	0.000205588
MARKEY_RB1_ACUTE_LOF_UP	-2.37173	2.19111e-05	0.000693726	-3.19927	1.18e-05	0.000205588
ZHANG_TLX_TARGETS_DN	-2.4756	2.10318e-05	0.000693726
ZHANG_TLX_TARGETS_60HR_DN	-2.50707	2.19178e-05	0.000693726
