## Supplementary material for "Pancreatic tumors activate arginine biosynthesis to adapt to myeloid-driven amino acid stress": Figure 1 - Source Data 3

### Sheet: Sheet1
pathway	NES	pval	padj
GO_antigen_processing_and_presentation_of_peptide_antigen	2.68928	2.68521e-05	0.000463755
GO_neutrophil_chemotaxis	2.62047	3.027e-05	0.000463755
GO_antigen_processing_and_presentation	2.61409	3.03122e-05	0.000463755
GO_leukocyte_migration	2.60398	5.08776e-05	0.000495137
GO_microglial_cell_activation	2.57775	2.56095e-05	0.000463755
GO_leukocyte_activation_involved_in_inflammatory_response	2.57775	2.56095e-05	0.000463755
GO_leukocyte_chemotaxis	2.55934	3.94462e-05	0.000463755
GO_myeloid_leukocyte_activation	2.55702	3.94462e-05	0.000463755
GO_response_to_interferon-gamma	2.55167	3.34616e-05	0.000463755
GO_neutrophil_migration	2.53687	3.16256e-05	0.000463755
GO_granulocyte_chemotaxis	2.53124	3.2041e-05	0.000463755
GO_myeloid_leukocyte_migration	2.52736	3.90961e-05	0.000463755
GO_neuroinflammatory_response	2.52599	2.71806e-05	0.000463755
GO_granulocyte_migration	2.50477	3.39156e-05	0.000463755
GO_interleukin-1_beta_production	2.49552	2.93255e-05	0.000463755
GO_glial_cell_activation	2.48783	2.6495e-05	0.000463755
GO_antigen_processing_and_presentation_of_exogenous_antigen	2.4815	2.45152e-05	0.000463755
GO_response_to_bacterium	2.47735	7.3959e-05	0.000580151
GO_lysosome_organization	2.46217	2.74748e-05	0.000463755
GO_lytic_vacuole_organization	2.46217	2.74748e-05	0.000463755
GO_collagen_metabolic_process	2.44667	3.15189e-05	0.000463755
GO_antigen_processing_and_presentation_of_exogenous_peptide_antigen	2.44402	2.39779e-05	0.000463755
GO_cell_chemotaxis	2.43359	4.55498e-05	0.000477604
GO_cellular_response_to_interferon-gamma	2.4287	3.16256e-05	0.000463755
GO_response_to_chemokine	2.41948	2.76533e-05	0.000463755
GO_cellular_response_to_chemokine	2.41948	2.76533e-05	0.000463755
GO_response_to_interferon-beta	2.41911	2.68521e-05	0.000463755
GO_mononuclear_cell_migration	2.41403	2.865e-05	0.000463755
GO_regulation_of_leukocyte_migration	2.40812	3.88138e-05	0.000463755
GO_antigen_processing_and_presentation_of_peptide_or_polysaccharide_antigen_via_MHC_class_II	2.40092	2.33301e-05	0.000463755
GO_positive_regulation_of_leukocyte_differentiation	2.39928	3.55872e-05	0.000463755
GO_antigen_processing_and_presentation_of_peptide_antigen_via_MHC_class_II	2.39894	2.32062e-05	0.000463755
GO_macrophage_activation	2.39041	2.95351e-05	0.000463755
GO_regulation_of_interleukin-1_beta_production	2.38776	2.82398e-05	0.000463755
GO_response_to_molecule_of_bacterial_origin	2.38367	4.49499e-05	0.000475812
GO_lymphocyte_migration	2.37974	2.98525e-05	0.000463755
GO_defense_response_to_bacterium	2.37543	3.81621e-05	0.000463755
GO_response_to_protozoan	2.35924	2.50025e-05	0.000463755
GO_B_cell_differentiation	2.35042	3.24865e-05	0.000463755
GO_interleukin-1_production	2.35038	3.09272e-05	0.000463755
GO_monocyte_chemotaxis	2.32619	2.63581e-05	0.000463755
GO_response_to_lipopolysaccharide	2.3086	4.31779e-05	0.000474743
GO_defense_response_to_protozoan	2.30425	2.46901e-05	0.000463755
GO_lipid_catabolic_process	2.29531	4.45058e-05	0.000475812
GO_positive_regulation_of_chemokine_production	2.2948	2.7242e-05	0.000463755
GO_chemokine-mediated_signaling_pathway	2.2929	2.66106e-05	0.000463755
GO_positive_regulation_of_lymphocyte_differentiation	2.28812	3.08128e-05	0.000463755
GO_temperature_homeostasis	2.28786	3.5791e-05	0.000463755
GO_lymphocyte_chemotaxis	2.28403	2.59653e-05	0.000463755
GO_positive_regulation_of_phagocytosis	2.27667	2.82981e-05	0.000463755
GO_positive_regulation_of_leukocyte_migration	2.26207	3.40878e-05	0.000463755
GO_positive_regulation_of_inflammatory_response	2.26112	3.34616e-05	0.000463755
GO_cellular_response_to_molecule_of_bacterial_origin	2.26063	3.77786e-05	0.000463755
GO_positive_regulation_of_interleukin-1_beta_production	2.25871	2.60947e-05	0.000463755
GO_myeloid_dendritic_cell_activation	2.25574	2.47182e-05	0.000463755
GO_regulation_of_inflammatory_response	2.25573	4.96968e-05	0.000490129
GO_cellular_response_to_interferon-beta	2.24973	2.59653e-05	0.000463755
GO_acute_inflammatory_response	2.24526	2.99868e-05	0.000463755
GO_cellular_response_to_lipopolysaccharide	2.24437	3.69905e-05	0.000463755
GO_cytokine-mediated_signaling_pathway	2.24435	4.90749e-05	0.000490017
GO_positive_regulation_of_hemopoiesis	2.23504	3.87237e-05	0.000463755
GO_positive_regulation_of_cell_activation	2.23026	5.03499e-05	0.000495137
GO_lipid_oxidation	2.22932	3.027e-05	0.000463755
GO_alpha-beta_T_cell_activation	2.22477	3.53882e-05	0.000463755
GO_cellular_lipid_catabolic_process	2.21929	3.77786e-05	0.000463755
GO_cytokine_biosynthetic_process	2.21792	3.23123e-05	0.000463755
GO_natural_killer_cell_differentiation	2.21751	2.44678e-05	0.000463755
GO_interleukin-6_production	2.21604	3.55872e-05	0.000463755
GO_reproductive_behavior	2.2156	2.44678e-05	0.000463755
GO_myoblast_differentiation	2.21532	2.91639e-05	0.000463755
GO_negative_regulation_of_bone_mineralization	2.21365	2.27998e-05	0.000463755
GO_chemokine_production	2.21356	2.96665e-05	0.000463755
GO_regulation_of_interleukin-1_production	2.2121	2.98525e-05	0.000463755
GO_fatty_acid_oxidation	2.2091	3.01096e-05	0.000463755
GO_negative_regulation_of_immune_response	2.20062	3.53882e-05	0.000463755
GO_positive_regulation_of_response_to_external_stimulus	2.19692	5.50176e-05	0.000510193
GO_extracellular_structure_organization	2.19493	4.37943e-05	0.000474743
GO_extracellular_matrix_organization	2.19481	4.37598e-05	0.000474743
GO_positive_regulation_of_T_cell_activation	2.19374	3.75192e-05	0.000463755
GO_leukocyte_differentiation	2.19372	7.25111e-05	0.000574984
GO_taxis	2.18793	7.23903e-05	0.000574984
GO_lymphocyte_differentiation	2.18592	5.38155e-05	0.000503084
GO_T_cell_activation_involved_in_immune_response	2.18564	2.98525e-05	0.000463755
GO_chemotaxis	2.18087	7.19424e-05	0.00057297
GO_positive_regulation_of_leukocyte_activation	2.17902	4.87258e-05	0.000488213
GO_cellular_response_to_biotic_stimulus	2.17473	3.96118e-05	0.000463755
GO_adaptive_immune_response	2.17397	5.52334e-05	0.000511181
GO_cold-induced_thermogenesis	2.17197	3.31818e-05	0.000463755
GO_regulation_of_cold-induced_thermogenesis	2.17197	3.31818e-05	0.000463755
GO_regulation_of_chemokine_production	2.17042	2.94707e-05	0.000463755
GO_regulation_of_interleukin-6_production	2.16743	3.49004e-05	0.000463755
GO_positive_regulation_of_calcium_ion_transport	2.16283	3.18867e-05	0.000463755
GO_leukocyte_mediated_cytotoxicity	2.16224	3.16256e-05	0.000463755
GO_CD4-positive,_alpha-beta_T_cell_differentiation	2.16118	2.90402e-05	0.000463755
GO_regulation_of_angiogenesis	2.15482	4.83185e-05	0.000487663
GO_positive_regulation_of_cytosolic_calcium_ion_concentration	2.15028	4.48451e-05	0.000475812
GO_cytokine_metabolic_process	2.14964	3.26339e-05	0.000463755
GO_regulation_of_leukocyte_proliferation	2.1452	4.1511e-05	0.000468424
GO_phagocytosis	2.14505	3.96118e-05	0.000463755
GO_tumor_necrosis_factor_production	2.14421	3.65003e-05	0.000463755
GO_defense_response_to_Gram-positive_bacterium	2.14385	2.865e-05	0.000463755
GO_regulation_of_phagocytosis	2.14312	3.09272e-05	0.000463755
GO_T_cell_differentiation_involved_in_immune_response	2.13609	2.80584e-05	0.000463755
GO_tumor_necrosis_factor_superfamily_cytokine_production	2.13597	3.67026e-05	0.000463755
GO_positive_regulation_of_defense_response	2.13517	4.37598e-05	0.000474743
GO_regulation_of_leukocyte_chemotaxis	2.13417	3.14297e-05	0.000463755
GO_regulation_of_tumor_necrosis_factor_superfamily_cytokine_production	2.12842	3.63465e-05	0.000463755
GO_regulation_of_leukocyte_mediated_cytotoxicity	2.12563	2.93255e-05	0.000463755
GO_regulation_of_cytokine_biosynthetic_process	2.12097	3.14297e-05	0.000463755
GO_regulation_of_tumor_necrosis_factor_production	2.11938	3.61834e-05	0.000463755
GO_lipid_storage	2.11929	2.74748e-05	0.000463755
GO_CD4-positive,_alpha-beta_T_cell_activation	2.11848	3.04887e-05	0.000463755
GO_regulation_of_defense_response	2.11783	7.25637e-05	0.000574984
GO_regulation_of_innate_immune_response	2.11767	3.74602e-05	0.000463755
GO_glycoprotein_metabolic_process	2.11376	4.97141e-05	0.000490129
GO_regulation_of_adaptive_immune_response_based_on_somatic_recombination_of_immune_receptors_built_from_immunoglobulin_superfamily_domains	2.11282	3.60737e-05	0.000463755
GO_interleukin-8_production	2.11121	2.772e-05	0.000463755
GO_regulation_of_mononuclear_cell_migration	2.10585	2.63581e-05	0.000463755
GO_regulation_of_leukocyte_differentiation	2.10121	4.5977e-05	0.000477604
GO_adaptive_thermogenesis	2.10017	3.40878e-05	0.000463755
GO_cell_killing	2.10013	3.41413e-05	0.000463755
GO_regulation_of_mononuclear_cell_proliferation	2.09834	4.08113e-05	0.00046664
GO_regulation_of_vasculature_development	2.09833	5.16502e-05	0.000497234
GO_adaptive_immune_response_based_on_somatic_recombination_of_immune_receptors_built_from_immunoglobulin_superfamily_domains	2.09499	4.561e-05	0.000477604
GO_tissue_remodeling	2.08839	3.79233e-05	0.000463755
GO_alpha-beta_T_cell_activation_involved_in_immune_response	2.08791	2.74748e-05	0.000463755
GO_regulation_of_lymphocyte_proliferation	2.08691	4.05712e-05	0.00046664
GO_positive_regulation_of_T_cell_differentiation	2.08686	2.98525e-05	0.000463755
GO_positive_regulation_of_leukocyte_proliferation	2.08587	3.36496e-05	0.000463755
GO_positive_regulation_of_angiogenesis	2.08537	3.80113e-05	0.000463755
GO_positive_regulation_of_cold-induced_thermogenesis	2.08326	2.9268e-05	0.000463755
GO_antimicrobial_humoral_response	2.08236	2.71806e-05	0.000463755
GO_alpha-beta_T_cell_differentiation	2.07993	3.15189e-05	0.000463755
GO_humoral_immune_response	2.07934	3.38261e-05	0.000463755
GO_positive_regulation_of_leukocyte_mediated_cytotoxicity	2.0781	2.7242e-05	0.000463755
GO_positive_regulation_of_cation_channel_activity	2.07584	2.74748e-05	0.000463755
GO_negative_regulation_of_immune_system_process	2.07419	6.13987e-05	0.000534442
GO_positive_regulation_of_cytokine_production	2.07272	6.0983e-05	0.000531878
GO_second-messenger-mediated_signaling	2.06643	5.25238e-05	0.000500015
GO_nitric_oxide_metabolic_process	2.06354	2.85201e-05	0.000463755
GO_positive_regulation_of_lymphocyte_activation	2.06259	4.44208e-05	0.000475812
GO_regulation_of_leukocyte_activation	2.06208	6.95217e-05	0.000560362
GO_alpha-beta_T_cell_differentiation_involved_in_immune_response	2.05799	2.73763e-05	0.000463755
GO_regulation_of_cytosolic_calcium_ion_concentration	2.05697	4.85343e-05	0.000488213
GO_CD4-positive,_alpha-beta_T_cell_differentiation_involved_in_immune_response	2.05092	2.7242e-05	0.000463755
GO_T-helper_cell_differentiation	2.05092	2.7242e-05	0.000463755
GO_positive_regulation_of_lipid_localization	2.04926	2.85201e-05	0.000463755
GO_cytokine_secretion	2.04321	4.21656e-05	0.000471269
GO_regulation_of_adaptive_immune_response	2.04299	3.74602e-05	0.000463755
GO_T_cell_activation	2.04141	6.45286e-05	0.000549432
GO_positive_regulation_of_leukocyte_cell-cell_adhesion	2.04039	3.88712e-05	0.000463755
GO_positive_regulation_of_ERK1_and_ERK2_cascade	2.033	3.8555e-05	0.000463755
GO_regulation_of_T_cell_mediated_immunity	2.02998	2.872e-05	0.000463755
GO_reactive_nitrogen_species_metabolic_process	2.02462	2.8748e-05	0.000463755
GO_regulation_of_endothelial_cell_proliferation	2.02256	3.31818e-05	0.000463755
GO_cyclic-nucleotide-mediated_signaling	2.02135	3.50496e-05	0.000463755
GO_monocarboxylic_acid_catabolic_process	2.021	3.10694e-05	0.000463755
GO_T_cell_differentiation	2.01705	4.46548e-05	0.000475812
GO_negative_regulation_of_cell_activation	2.01312	3.92495e-05	0.000463755
GO_positive_regulation_of_mononuclear_cell_proliferation	2.00911	3.3083e-05	0.000463755
GO_negative_regulation_of_leukocyte_activation	2.00776	3.74602e-05	0.000463755
GO_leukocyte_homeostasis	2.00717	3.14297e-05	0.000463755
GO_positive_regulation_of_vasculature_development	1.99855	3.94462e-05	0.000463755
GO_regulation_of_chemotaxis	1.99548	3.92295e-05	0.000463755
GO_positive_regulation_of_lymphocyte_proliferation	1.99388	3.28807e-05	0.000463755
GO_regulation_of_cytokine_secretion	1.99378	3.94462e-05	0.000463755
GO_lipid_localization	1.99193	5.10126e-05	0.000495137
GO_regulation_of_alpha-beta_T_cell_activation	1.98802	3.07503e-05	0.000463755
GO_regulation_of_immune_effector_process	1.98686	5.56824e-05	0.000513644
GO_cellular_calcium_ion_homeostasis	1.98138	5.70744e-05	0.000515983
GO_hormone_metabolic_process	1.98086	3.58847e-05	0.000463755
GO_response_to_hypoxia	1.97802	3.88712e-05	0.000463755
GO_fatty_acid_derivative_metabolic_process	1.97798	3.027e-05	0.000463755
GO_positive_regulation_of_cell-cell_adhesion	1.97776	4.20769e-05	0.000471269
GO_regulation_of_interferon-gamma_production	1.97645	3.07503e-05	0.000463755
GO_calcium_ion_homeostasis	1.97321	5.85549e-05	0.00052395
GO_leukocyte_mediated_immunity	1.97293	5.12794e-05	0.000495137
GO_response_to_virus	1.96922	4.37598e-05	0.000474743
GO_G_protein-coupled_receptor_signaling_pathway	1.96846	7.14031e-05	0.000570615
GO_positive_regulation_of_adaptive_immune_response_based_on_somatic_recombination_of_immune_receptors_built_from_immunoglobulin_superfamily_domains	1.96481	3.18867e-05	0.000463755
GO_angiogenesis	1.96474	7.07464e-05	0.000567304
GO_ceramide_metabolic_process	1.96451	2.9268e-05	0.000463755
GO_fatty_acid_catabolic_process	1.96293	2.98525e-05	0.000463755
GO_cellular_divalent_inorganic_cation_homeostasis	1.96027	5.91576e-05	0.000524627
GO_T_cell_mediated_immunity	1.96001	3.16837e-05	0.000463755
GO_regulation_of_cell_killing	1.9592	3.1026e-05	0.000463755
GO_regulation_of_leukocyte_mediated_immunity	1.95915	4.05712e-05	0.00046664
GO_negative_regulation_of_blood_vessel_morphogenesis	1.9553	3.16837e-05	0.000463755
GO_response_to_decreased_oxygen_levels	1.95202	3.95382e-05	0.000463755
GO_calcium-mediated_signaling	1.95158	3.80735e-05	0.000463755
GO_positive_regulation_of_ion_transport	1.94854	4.45058e-05	0.000475812
GO_myeloid_leukocyte_differentiation	1.9484	4.00802e-05	0.000466162
GO_regulation_of_leukocyte_cell-cell_adhesion	1.94275	4.62513e-05	0.000479192
GO_lipid_modification	1.94234	3.92295e-05	0.000463755
GO_organic_hydroxy_compound_transport	1.94117	3.75192e-05	0.000463755
GO_regulation_of_lymphocyte_differentiation	1.93912	3.68732e-05	0.000463755
GO_leukocyte_cell-cell_adhesion	1.93383	4.95221e-05	0.000490129
GO_positive_regulation_of_myeloid_cell_differentiation	1.93359	3.027e-05	0.000463755
GO_lymphocyte_mediated_immunity	1.93307	4.35521e-05	0.000474743
GO_regulation_of_cytokine_production_involved_in_immune_response	1.93267	2.91639e-05	0.000463755
GO_regulation_of_lymphocyte_activation	1.93153	5.92628e-05	0.000524627
GO_positive_regulation_of_immune_response	1.93058	6.4e-05	0.000548923
GO_divalent_inorganic_cation_homeostasis	1.92647	6.17513e-05	0.000535918
GO_positive_regulation_of_immune_effector_process	1.92599	4.13736e-05	0.000468424
GO_monocarboxylic_acid_metabolic_process	1.92591	6.7861e-05	0.000554613
GO_membrane_lipid_metabolic_process	1.92356	3.59286e-05	0.000463755
GO_negative_regulation_of_defense_response	1.92191	3.96118e-05	0.000463755
GO_leukocyte_proliferation	1.92158	4.80446e-05	0.000487663
GO_cAMP-mediated_signaling	1.91864	3.26339e-05	0.000463755
GO_defense_response_to_virus	1.91731	4.02156e-05	0.000466162
GO_negative_regulation_of_angiogenesis	1.91519	3.14297e-05	0.000463755
GO_osteoclast_differentiation	1.91083	3.12246e-05	0.000463755
GO_regulation_of_T_cell_activation	1.90896	4.79432e-05	0.000487663
GO_regulation_of_hemopoiesis	1.90864	5.60193e-05	0.000513644
GO_negative_regulation_of_lymphocyte_activation	1.90735	3.50496e-05	0.000463755
GO_regulation_of_T_cell_proliferation	1.90662	3.63465e-05	0.000463755
GO_response_to_oxygen_levels	1.90149	4.08547e-05	0.00046664
GO_smooth_muscle_cell_proliferation	1.90127	3.65952e-05	0.000463755
GO_negative_regulation_of_response_to_external_stimulus	1.8925	5.23067e-05	0.000499903
GO_cellular_cation_homeostasis	1.89244	7.3828e-05	0.000580151
GO_positive_regulation_of_cytokine_secretion	1.8918	3.44199e-05	0.000463755
GO_activation_of_immune_response	1.89128	4.37598e-05	0.000474743
GO_carbohydrate_metabolic_process	1.89062	6.81477e-05	0.000555986
GO_negative_regulation_of_inflammatory_response	1.88673	3.40878e-05	0.000463755
GO_toll-like_receptor_signaling_pathway	1.88547	3.15189e-05	0.000463755
GO_negative_regulation_of_cytokine_production	1.88448	4.37598e-05	0.000474743
GO_glycoprotein_biosynthetic_process	1.88424	4.44741e-05	0.000475812
GO_positive_regulation_of_response_to_biotic_stimulus	1.87687	3.44199e-05	0.000463755
GO_positive_regulation_of_lipid_metabolic_process	1.87405	3.39156e-05	0.000463755
GO_positive_regulation_of_innate_immune_response	1.8729	3.14297e-05	0.000463755
GO_cellular_metal_ion_homeostasis	1.86741	6.70017e-05	0.000553384
GO_regulation_of_smooth_muscle_cell_proliferation	1.86528	3.60737e-05	0.000463755
GO_regulation_of_peptide_secretion	1.86426	6.62427e-05	0.000551133
GO_endothelial_cell_proliferation	1.86153	3.44199e-05	0.000463755
GO_lipid_transport	1.85479	4.74879e-05	0.000484639
GO_positive_regulation_of_transmembrane_transport	1.84325	3.88712e-05	0.000463755
GO_regulation_of_lymphocyte_mediated_immunity	1.84118	3.56837e-05	0.000463755
GO_mononuclear_cell_proliferation	1.83925	4.59242e-05	0.000477604
GO_regulation_of_protein_secretion	1.83915	6.27156e-05	0.000540879
GO_hexose_metabolic_process	1.83649	3.94462e-05	0.000463755
GO_regulation_of_response_to_biotic_stimulus	1.83379	4.5996e-05	0.000477604
GO_regulation_of_ERK1_and_ERK2_cascade	1.83335	4.59242e-05	0.000477604
GO_regulation_of_metal_ion_transport	1.83145	5.38387e-05	0.000503084
GO_lymphocyte_proliferation	1.82794	4.561e-05	0.000477604
GO_ERK1_and_ERK2_cascade	1.82309	4.73934e-05	0.000484639
GO_regulation_of_body_fluid_levels	1.82278	4.69748e-05	0.000484544
GO_positive_regulation_of_secretion	1.81159	6.4e-05	0.000548923
GO_blood_coagulation	1.8096	3.42489e-05	0.000463755
GO_cell_activation_involved_in_immune_response	1.80544	4.30552e-05	0.000474743
GO_regulation_of_cation_transmembrane_transport	1.80049	4.73373e-05	0.000484639
GO_muscle_cell_proliferation	1.79942	4.14662e-05	0.000468424
GO_fatty_acid_metabolic_process	1.79927	5.07048e-05	0.000495137
GO_B_cell_activation	1.79888	4.29443e-05	0.000474743
GO_positive_regulation_of_peptide_secretion	1.79783	4.82625e-05	0.000487663
GO_multicellular_organismal_homeostasis	1.79653	6.0983e-05	0.000531878
GO_regulation_of_transmembrane_transport	1.79602	6.59587e-05	0.000551133
GO_ossification	1.79404	5.23067e-05	0.000499903
GO_vacuole_organization	1.79278	3.68609e-05	0.000463755
GO_positive_regulation_of_ion_transmembrane_transport	1.79146	3.48541e-05	0.000463755
GO_T_cell_proliferation	1.79072	3.92295e-05	0.000463755
GO_regulation_of_cell-cell_adhesion	1.79045	5.60193e-05	0.000513644
GO_bone_development	1.79022	4.08113e-05	0.00046664
GO_regulation_of_hormone_levels	1.78864	6.17971e-05	0.000535918
GO_regulation_of_lipid_metabolic_process	1.78769	4.879e-05	0.000488213
GO_positive_regulation_of_secretion_by_cell	1.78124	5.95309e-05	0.000526006
GO_regulation_of_calcium_ion_transport	1.77598	4.27497e-05	0.000474743
GO_positive_regulation_of_MAPK_cascade	1.77211	6.5703e-05	0.000551133
GO_regulation_of_reactive_oxygen_species_metabolic_process	1.7663	3.90961e-05	0.000463755
GO_positive_regulation_of_cell_adhesion	1.76591	5.82445e-05	0.00052395
GO_regulation_of_ossification	1.76058	4.00802e-05	0.000466162
GO_positive_regulation_of_protein_secretion	1.75868	4.5996e-05	0.000477604
GO_leukocyte_activation_involved_in_immune_response	1.74542	4.26385e-05	0.000474743
GO_regulation_of_small_molecule_metabolic_process	1.73976	4.82625e-05	0.000487663
GO_negative_regulation_of_secretion	1.73197	4.1511e-05	0.000468424
GO_fat_cell_differentiation	1.73033	4.16771e-05	0.000469168
GO_glycosylation	1.72677	3.87237e-05	0.000463755
GO_regulation_of_myeloid_cell_differentiation	1.72627	3.89727e-05	0.000463755
GO_regulation_of_vesicle-mediated_transport	1.7262	7.3959e-05	0.000580151
GO_regulation_of_ion_transmembrane_transporter_activity	1.72354	4.02156e-05	0.000466162
GO_regulation_of_ion_transmembrane_transport	1.71186	5.65547e-05	0.000513644
GO_inorganic_ion_transmembrane_transport	1.70281	7.32279e-05	0.000579267
GO_regulation_of_transmembrane_transporter_activity	1.70045	4.08547e-05	0.00046664
GO_reactive_oxygen_species_metabolic_process	1.69733	4.50106e-05	0.000475812
GO_monosaccharide_metabolic_process	1.69644	4.13736e-05	0.000468424
GO_myeloid_cell_differentiation	1.69441	5.65547e-05	0.000513644
GO_calcium_ion_transmembrane_transport	1.69357	4.27807e-05	0.000474743
GO_inorganic_cation_transmembrane_transport	1.69353	6.99399e-05	0.000562763
GO_calcium_ion_transport	1.69013	5.38387e-05	0.000503084
GO_negative_regulation_of_cell_migration	1.68637	4.46548e-05	0.000475812
GO_cellular_response_to_lipid	1.68619	6.19233e-05	0.00053602
GO_cellular_carbohydrate_metabolic_process	1.68149	4.48451e-05	0.000475812
GO_divalent_inorganic_cation_transport	1.67811	5.89414e-05	0.000524627
GO_regulation_of_transporter_activity	1.67602	4.1827e-05	0.000469726
GO_endothelial_cell_migration	1.66846	3.93499e-05	0.000463755
GO_response_to_wounding	1.66377	6.4658e-05	0.000549534
GO_divalent_metal_ion_transport	1.65999	5.8627e-05	0.00052395
GO_negative_regulation_of_locomotion	1.6472	4.87258e-05	0.000488213
GO_wound_healing	1.62196	5.1709e-05	0.000497234
GO_skeletal_system_development	1.61743	6.64938e-05	0.000551133
GO_gland_development	1.60771	5.91576e-05	0.000524627
GO_regulation_of_epithelial_cell_proliferation	1.60361	5.29577e-05	0.00050249
GO_endocytosis	1.56726	6.7254e-05	0.00055449
GO_transmembrane_receptor_protein_tyrosine_kinase_signaling_pathway	1.51521	7.12708e-05	0.000570532
GO_negative_regulation_of_transport	1.51329	6.83293e-05	0.000556498
GO_cellular_response_to_organonitrogen_compound	1.49846	6.60895e-05	0.000551133
GO_organelle_localization	-1.61262	1.17003e-05	0.000397457
GO_establishment_of_organelle_localization	-1.81846	1.23276e-05	0.000397457
GO_posttranscriptional_regulation_of_gene_expression	-1.85407	1.18735e-05	0.000397457
GO_positive_regulation_of_cell_cycle	-1.85481	1.23577e-05	0.000397457
GO_regulation_of_translation	-1.85984	1.24497e-05	0.000397457
GO_RNA_catabolic_process	-1.87755	1.31086e-05	0.000397457
GO_methylation	-1.88142	1.24623e-05	0.000397457
GO_regulation_of_mitotic_cell_cycle_phase_transition	-1.8836	1.28891e-05	0.000397457
GO_protein_modification_by_small_protein_removal	-1.88975	1.43133e-05	0.000397457
GO_positive_regulation_of_mitotic_cell_cycle	-1.90066	1.37597e-05	0.000397457
GO_regulation_of_cell_cycle_phase_transition	-1.9014	1.26672e-05	0.000397457
GO_regulation_of_microtubule_cytoskeleton_organization	-1.90266	1.33957e-05	0.000397457
GO_negative_regulation_of_mitotic_cell_cycle_phase_transition	-1.91499	1.40893e-05	0.000397457
GO_establishment_of_protein_localization_to_organelle	-1.92119	1.21081e-05	0.000397457
GO_protein-DNA_complex_subunit_organization	-1.92271	1.35017e-05	0.000397457
GO_regulation_of_DNA_metabolic_process	-1.92713	1.22831e-05	0.000397457
GO_positive_regulation_of_chromosome_organization	-1.93599	1.35617e-05	0.000397457
GO_regulation_of_nucleocytoplasmic_transport	-1.94584	1.45686e-05	0.000397457
GO_positive_regulation_of_translation	-1.94607	1.44626e-05	0.000397457
GO_regulation_of_response_to_DNA_damage_stimulus	-1.95622	1.3245e-05	0.000397457
GO_alpha-amino_acid_metabolic_process	-1.95968	1.38564e-05	0.000397457
GO_positive_regulation_of_cell_cycle_process	-1.96225	1.30005e-05	0.000397457
GO_protein_localization_to_nucleus	-1.96418	1.28079e-05	0.000397457
GO_macromolecule_methylation	-1.96721	1.27933e-05	0.000397457
GO_negative_regulation_of_cell_cycle_phase_transition	-1.96759	1.38349e-05	0.000397457
GO_mitotic_cell_cycle_phase_transition	-1.97129	1.22831e-05	0.000397457
GO_regulation_of_RNA_splicing	-1.97738	1.42774e-05	0.000397457
GO_cell_cycle_phase_transition	-1.98097	1.20773e-05	0.000397457
GO_negative_regulation_of_cell_cycle	-1.98273	1.18866e-05	0.000397457
GO_nucleic_acid_phosphodiester_bond_hydrolysis	-1.98897	1.46113e-05	0.000397457
GO_DNA_packaging	-1.98958	1.37952e-05	0.000397457
GO_G2/M_transition_of_mitotic_cell_cycle	-1.99716	1.46113e-05	0.000397457
GO_regulation_of_mRNA_processing	-2.02104	1.41723e-05	0.000397457
GO_response_to_ionizing_radiation	-2.03483	1.4228e-05	0.000397457
GO_negative_regulation_of_mitotic_cell_cycle	-2.03519	1.31151e-05	0.000397457
GO_regulation_of_DNA_biosynthetic_process	-2.04146	1.44814e-05	0.000397457
GO_cell_cycle_G2/M_phase_transition	-2.04799	1.43133e-05	0.000397457
GO_regulation_of_mRNA_splicing,_via_spliceosome	-2.05974	1.48971e-05	0.000397457
GO_import_into_nucleus	-2.06207	1.39917e-05	0.000397457
GO_regulation_of_chromosome_organization	-2.06494	1.23136e-05	0.000397457
GO_regulation_of_cell_cycle_G2/M_phase_transition	-2.06859	1.48787e-05	0.000397457
GO_nucleus_organization	-2.06958	1.45366e-05	0.000397457
GO_protein-DNA_complex_assembly	-2.07995	1.39558e-05	0.000397457
GO_mitotic_cytokinesis	-2.08072	1.54254e-05	0.000397457
GO_regulation_of_mitotic_cell_cycle	-2.08103	1.17141e-05	0.000397457
GO_meiosis_I	-2.0814	1.50989e-05	0.000397457
GO_protein_import_into_nucleus	-2.08201	1.40692e-05	0.000397457
GO_mitotic_DNA_integrity_checkpoint	-2.0886	1.56428e-05	0.000397457
GO_regulation_of_cell_cycle_checkpoint	-2.09989	1.67937e-05	0.000397457
GO_cytoskeleton-dependent_cytokinesis	-2.10334	1.48803e-05	0.000397457
GO_positive_regulation_of_telomere_maintenance_via_telomerase	-2.1058	1.68067e-05	0.000397457
GO_negative_regulation_of_chromosome_organization	-2.11353	1.41235e-05	0.000397457
GO_ribonucleoside_monophosphate_metabolic_process	-2.11492	1.68067e-05	0.000397457
GO_DNA_conformation_change	-2.11515	1.3341e-05	0.000397457
GO_glutamine_family_amino_acid_metabolic_process	-2.11537	1.582e-05	0.000397457
GO_DNA_biosynthetic_process	-2.11719	1.37633e-05	0.000397457
GO_snRNA_metabolic_process	-2.13747	1.68067e-05	0.000397457
GO_regulation_of_transcription_by_RNA_polymerase_I	-2.14698	1.67521e-05	0.000397457
GO_spliceosomal_snRNP_assembly	-2.14839	1.68888e-05	0.000397457
GO_negative_regulation_of_cell_cycle_G2/M_phase_transition	-2.15015	1.5963e-05	0.000397457
GO_cytokinesis	-2.15226	1.38769e-05	0.000397457
GO_regulation_of_DNA_replication	-2.15479	1.4666e-05	0.000397457
GO_negative_regulation_of_cell_cycle_process	-2.16693	1.31731e-05	0.000397457
GO_pseudouridine_synthesis	-2.17062	1.77692e-05	0.000397534
GO_protein_localization_to_kinetochore	-2.17516	1.77692e-05	0.000397534
GO_RNA_3'-end_processing	-2.18847	1.46686e-05	0.000397457
GO_ncRNA_3'-end_processing	-2.19062	1.65514e-05	0.000397457
GO_cellular_amino_acid_metabolic_process	-2.1907	1.31731e-05	0.000397457
GO_protein_import	-2.19477	1.34365e-05	0.000397457
GO_nucleolar_large_rRNA_transcription_by_RNA_polymerase_I	-2.19617	1.76504e-05	0.000397534
GO_double-strand_break_repair	-2.19637	1.32406e-05	0.000397457
GO_transcription_by_RNA_polymerase_I	-2.19772	1.60449e-05	0.000397457
GO_positive_regulation_of_telomere_maintenance_via_telomere_lengthening	-2.19969	1.65945e-05	0.000397457
GO_meiosis_I_cell_cycle_process	-2.20335	1.49723e-05	0.000397457
GO_serine_family_amino_acid_metabolic_process	-2.20934	1.68067e-05	0.000397457
GO_positive_regulation_of_telomere_maintenance	-2.21982	1.60197e-05	0.000397457
GO_nucleoside_monophosphate_biosynthetic_process	-2.22104	1.69113e-05	0.000397457
GO_DNA_damage_checkpoint	-2.22141	1.46731e-05	0.000397457
GO_mitochondrial_translation	-2.22312	1.52177e-05	0.000397457
GO_regulation_of_centrosome_cycle	-2.22677	1.57545e-05	0.000397457
GO_DNA_duplex_unwinding	-2.23113	1.67937e-05	0.000397457
GO_establishment_of_protein_localization_to_telomere	-2.23152	1.7812e-05	0.000397534
GO_mitotic_G2/M_transition_checkpoint	-2.23313	1.68888e-05	0.000397457
GO_maturation_of_LSU-rRNA_from_tricistronic_rRNA_transcript_(SSU-rRNA,_5.8S_rRNA,_LSU-rRNA)	-2.234	1.79115e-05	0.000397534
GO_microtubule_organizing_center_organization	-2.23636	1.41723e-05	0.000397457
GO_cytoplasmic_translation	-2.2367	1.50989e-05	0.000397457
GO_positive_regulation_of_transcription_by_RNA_polymerase_I	-2.2378	1.72718e-05	0.000397534
GO_double-strand_break_repair_via_homologous_recombination	-2.23796	1.44177e-05	0.000397457
GO_recombinational_repair	-2.23796	1.44177e-05	0.000397457
GO_rRNA_transcription	-2.23897	1.68888e-05	0.000397457
GO_regulation_of_telomere_maintenance_via_telomerase	-2.2459	1.59335e-05	0.000397457
GO_RNA_phosphodiester_bond_hydrolysis	-2.2523	1.58551e-05	0.000397457
GO_centrosome_cycle	-2.25278	1.43133e-05	0.000397457
GO_nucleocytoplasmic_transport	-2.25542	1.26852e-05	0.000397457
GO_nuclear_transport	-2.25542	1.26852e-05	0.000397457
GO_maturation_of_5.8S_rRNA_from_tricistronic_rRNA_transcript_(SSU-rRNA,_5.8S_rRNA,_LSU-rRNA)	-2.2574	1.74107e-05	0.000397534
GO_DNA_recombination	-2.26778	1.29004e-05	0.000397457
GO_cellular_amino_acid_biosynthetic_process	-2.27594	1.60197e-05	0.000397457
GO_meiotic_nuclear_division	-2.27982	1.40231e-05	0.000397457
GO_attachment_of_spindle_microtubules_to_kinetochore	-2.28141	1.68888e-05	0.000397457
GO_alpha-amino_acid_biosynthetic_process	-2.28181	1.60449e-05	0.000397457
GO_regulation_of_cytokinesis	-2.28255	1.53414e-05	0.000397457
GO_mitotic_spindle_assembly	-2.29056	1.582e-05	0.000397457
GO_meiotic_chromosome_segregation	-2.29349	1.53991e-05	0.000397457
GO_mitochondrial_gene_expression	-2.30237	1.46237e-05	0.000397457
GO_protein_localization_to_chromosome,_telomeric_region	-2.30272	1.69342e-05	0.000397457
GO_regulation_of_telomere_maintenance	-2.30314	1.50843e-05	0.000397457
GO_regulation_of_telomere_maintenance_via_telomere_lengthening	-2.31085	1.56428e-05	0.000397457
GO_nuclear_DNA_replication	-2.32107	1.67521e-05	0.000397457
GO_regulation_of_nuclear_division	-2.32111	1.35033e-05	0.000397457
GO_ribosomal_large_subunit_assembly	-2.3384	1.69113e-05	0.000397457
GO_regulation_of_protein_localization_to_chromosome,_telomeric_region	-2.34361	1.79115e-05	0.000397534
GO_rRNA_modification	-2.34581	1.71535e-05	0.000397534
GO_meiotic_cell_cycle	-2.35449	1.32203e-05	0.000397457
GO_regulation_of_mitotic_nuclear_division	-2.35927	1.37952e-05	0.000397457
GO_RNA_methylation	-2.36616	1.55371e-05	0.000397457
GO_maturation_of_LSU-rRNA	-2.36923	1.73304e-05	0.000397534
GO_DNA_integrity_checkpoint	-2.37485	1.45186e-05	0.000397457
GO_mitotic_metaphase_plate_congression	-2.37571	1.63106e-05	0.000397457
GO_metaphase_plate_congression	-2.37589	1.582e-05	0.000397457
GO_maturation_of_5.8S_rRNA	-2.37736	1.70593e-05	0.000397457
GO_RNA-dependent_DNA_biosynthetic_process	-2.37785	1.55872e-05	0.000397457
GO_telomere_maintenance_via_telomerase	-2.37785	1.55872e-05	0.000397457
GO_telomere_organization	-2.39856	1.42619e-05	0.000397457
GO_negative_regulation_of_mitotic_sister_chromatid_segregation	-2.40624	1.63476e-05	0.000397457
GO_telomere_maintenance	-2.40997	1.42845e-05	0.000397457
GO_mRNA_transport	-2.41143	1.46113e-05	0.000397457
GO_mitotic_spindle_assembly_checkpoint	-2.41562	1.65945e-05	0.000397457
GO_spindle_assembly_checkpoint	-2.41562	1.65945e-05	0.000397457
GO_amino_acid_activation	-2.41589	1.61473e-05	0.000397457
GO_negative_regulation_of_sister_chromatid_segregation	-2.41834	1.62631e-05	0.000397457
GO_mRNA_export_from_nucleus	-2.42154	1.61127e-05	0.000397457
GO_mRNA-containing_ribonucleoprotein_complex_export_from_nucleus	-2.42154	1.61127e-05	0.000397457
GO_translational_initiation	-2.42538	1.4666e-05	0.000397457
GO_negative_regulation_of_mitotic_sister_chromatid_separation	-2.43391	1.64799e-05	0.000397457
GO_DNA_repair	-2.43711	1.17608e-05	0.000397457
GO_spindle_assembly	-2.43996	1.47111e-05	0.000397457
GO_tRNA_aminoacylation	-2.44186	1.62127e-05	0.000397457
GO_telomere_maintenance_via_telomere_lengthening	-2.44517	1.52177e-05	0.000397457
GO_RNA_splicing,_via_transesterification_reactions	-2.44869	1.29618e-05	0.000397457
GO_RNA_splicing,_via_transesterification_reactions_with_bulged_adenosine_as_nucleophile	-2.44869	1.29618e-05	0.000397457
GO_mRNA_splicing,_via_spliceosome	-2.44869	1.29618e-05	0.000397457
GO_meiotic_cell_cycle_process	-2.45179	1.37952e-05	0.000397457
GO_negative_regulation_of_chromosome_separation	-2.45577	1.64341e-05	0.000397457
GO_negative_regulation_of_chromosome_segregation	-2.4608	1.61473e-05	0.000397457
GO_mitotic_spindle_organization	-2.46352	1.46237e-05	0.000397457
GO_negative_regulation_of_mitotic_metaphase/anaphase_transition	-2.466	1.65063e-05	0.000397457
GO_negative_regulation_of_mitotic_nuclear_division	-2.46616	1.59335e-05	0.000397457
GO_RNA_splicing	-2.46741	1.22531e-05	0.000397457
GO_nucleobase-containing_compound_transport	-2.46784	1.35696e-05	0.000397457
GO_mitotic_spindle_checkpoint	-2.47867	1.65063e-05	0.000397457
GO_regulation_of_mitotic_sister_chromatid_segregation	-2.47949	1.55282e-05	0.000397457
GO_chromosome_localization	-2.48358	1.53615e-05	0.000397457
GO_negative_regulation_of_metaphase/anaphase_transition_of_cell_cycle	-2.48478	1.64799e-05	0.000397457
GO_mitotic_sister_chromatid_separation	-2.48962	1.57993e-05	0.000397457
GO_tRNA_modification	-2.49261	1.53414e-05	0.000397457
GO_establishment_of_chromosome_localization	-2.49394	1.53991e-05	0.000397457
GO_microtubule_cytoskeleton_organization_involved_in_mitosis	-2.50127	1.41723e-05	0.000397457
GO_tRNA_aminoacylation_for_protein_translation	-2.50281	1.63476e-05	0.000397457
GO_nuclear_export	-2.50502	1.41419e-05	0.000397457
GO_regulation_of_sister_chromatid_segregation	-2.5059	1.51355e-05	0.000397457
GO_regulation_of_mitotic_sister_chromatid_separation	-2.51821	1.58551e-05	0.000397457
GO_organelle_fission	-2.51872	1.19453e-05	0.000397457
GO_regulation_of_mitotic_metaphase/anaphase_transition	-2.51911	1.60449e-05	0.000397457
GO_negative_regulation_of_nuclear_division	-2.52048	1.57545e-05	0.000397457
GO_mRNA_processing	-2.52395	1.18594e-05	0.000397457
GO_cell_cycle_DNA_replication	-2.52402	1.62127e-05	0.000397457
GO_protein_localization_to_chromosome	-2.52581	1.50204e-05	0.000397457
GO_spindle_organization	-2.52608	1.37227e-05	0.000397457
GO_spindle_checkpoint	-2.53724	1.64341e-05	0.000397457
GO_regulation_of_metaphase/anaphase_transition_of_cell_cycle	-2.53777	1.5963e-05	0.000397457
GO_metaphase/anaphase_transition_of_mitotic_cell_cycle	-2.54098	1.58942e-05	0.000397457
GO_regulation_of_chromosome_separation	-2.549	1.5722e-05	0.000397457
GO_metaphase/anaphase_transition_of_cell_cycle	-2.55564	1.58446e-05	0.000397457
GO_protein_export_from_nucleus	-2.56248	1.43846e-05	0.000397457
GO_chromosome_separation	-2.5658	1.4933e-05	0.000397457
GO_mitotic_cell_cycle_checkpoint	-2.58727	1.4228e-05	0.000397457
GO_maturation_of_SSU-rRNA_from_tricistronic_rRNA_transcript_(SSU-rRNA,_5.8S_rRNA,_LSU-rRNA)	-2.59223	1.68067e-05	0.000397457
GO_DNA_replication_initiation	-2.60991	1.70593e-05	0.000397457
GO_nuclear_division	-2.62902	1.21477e-05	0.000397457
GO_ribosome_assembly	-2.62926	1.56428e-05	0.000397457
GO_nucleic_acid_transport	-2.63449	1.39384e-05	0.000397457
GO_RNA_transport	-2.63449	1.39384e-05	0.000397457
GO_establishment_of_RNA_localization	-2.64046	1.39078e-05	0.000397457
GO_RNA_modification	-2.65377	1.41235e-05	0.000397457
GO_tRNA_processing	-2.65569	1.44292e-05	0.000397457
GO_ribonucleoprotein_complex_assembly	-2.65886	1.36739e-05	0.000397457
GO_ribonucleoprotein_complex_localization	-2.65922	1.55632e-05	0.000397457
GO_ribonucleoprotein_complex_export_from_nucleus	-2.67472	1.55872e-05	0.000397457
GO_cell_cycle_checkpoint	-2.68276	1.35995e-05	0.000397457
GO_ribonucleoprotein_complex_subunit_organization	-2.68288	1.35696e-05	0.000397457
GO_DNA-dependent_DNA_replication	-2.68653	1.41723e-05	0.000397457
GO_regulation_of_chromosome_segregation	-2.6951	1.47458e-05	0.000397457
GO_mitotic_nuclear_division	-2.7096	1.28609e-05	0.000397457
GO_DNA_replication	-2.72043	1.30005e-05	0.000397457
GO_RNA_export_from_nucleus	-2.72463	1.53334e-05	0.000397457
GO_RNA_localization	-2.73332	1.36633e-05	0.000397457
GO_ribosomal_large_subunit_biogenesis	-2.76176	1.54646e-05	0.000397457
GO_maturation_of_SSU-rRNA	-2.76983	1.63106e-05	0.000397457
GO_tRNA_metabolic_process	-2.79934	1.36633e-05	0.000397457
GO_nuclear_chromosome_segregation	-2.85033	1.30531e-05	0.000397457
GO_ribosomal_small_subunit_biogenesis	-2.87906	1.55632e-05	0.000397457
GO_sister_chromatid_segregation	-2.88488	1.36143e-05	0.000397457
GO_mitotic_sister_chromatid_segregation	-2.90482	1.39558e-05	0.000397457
GO_chromosome_segregation	-2.92865	1.25948e-05	0.000397457
GO_ncRNA_metabolic_process	-3.17425	1.19273e-05	0.000397457
GO_ncRNA_processing	-3.19265	1.2282e-05	0.000397457
GO_rRNA_metabolic_process	-3.26618	1.33092e-05	0.000397457
GO_rRNA_processing	-3.28429	1.33851e-05	0.000397457
GO_ribonucleoprotein_complex_biogenesis	-3.34117	1.20198e-05	0.000397457
GO_ribosome_biogenesis	-3.40574	1.2621e-05	0.000397457
