## Supplementary material for "Pancreatic tumors activate arginine biosynthesis to adapt to myeloid-driven amino acid stress": Figure 2 - Source Data 1

### Sheet: Sheet1
Consumption (-) or release (+) rates of metabolites in mPDAC1-TIFM or mPDAC1-RPMI cell lines
ND indicated metabolite not detected
Metabolite	mPDAC1_TIFM_CoRe_Rate (pMol/cell/day)	mPDAC1_TIFM_CoRe_Rate_SEM	mPDAC1_RPMI_CoRe_Rate (pMol/cell/day)	mPDAC1_RPMI_CoRe_Rate_SEM
3-methyl-2-oxopentanoic-acid-ketoisoleucine	2.82046	0.695028	0.457214	0.101466
3-methyl-2-oxobutyrate-keto-isovaleric-acid	0.230499	0.0401645	0.0187905	0.00521014
2-aminobutyrate	0.129344	0.0995082	0.0603998	0.0430859
pipecolate	0.0117311	0.0193368	0.0010174	0.0011135
N6-acetyllysine	0.000483538	0.00328554	0.000815347	0.000757975
gamma-glutamyl-alanine	0.0378205	0.00746333	ND	ND
pantothenate	0.00762025	0.0062796	-0.000927327	0.00174653
orotate	0.0274362	0.0171883	0.00115952	0.000301239
glycerophosphocholine	0.557863	0.40365	0.0070968	0.00157593
aminoadipate	0.0286604	0.0169287	0.0100616	0.00352707
2HG	0.0719917	0.0626881	0.0245684	0.0158884
UDP-GlcNAc	-0.524301	0.0807587	ND	ND
niacinamide	0.0800131	0.121572	-0.0148665	0.00961001
pyruvate	5.56477	0.870951	1.84335	0.187692
succinate	0.0704374	0.107493	0.190066	0.169188
akg	0.533717	0.0870819	0.0580547	0.00730444
malate	0.14963	0.271814	0.0543278	0.0089445
glucose-6-phosphate	-1.22978	1.00651	0.00269186	0.000718273
citrate	0.863892	0.371729	0.371324	0.0361571
methylthioadenosine	ND	ND	6.68889e-06	6.71694e-06
SAH	0.000175915	0.00175695	ND	ND
methionine sulfoxide	0.00357479	0.0128613	-0.000166925	0.00123111
acetylglutamate	0.00729864	0.00248289	0.000870369	0.00108137
asymmetric dimethylarginine	0.00318759	0.000977462	0.00126286	0.000356226
trimethyllysine	0.000497165	0.000113954	0.000195502	3.75596e-05
uridine	1.1243	0.597004	0.00288333	0.000669226
creatinine	0.33245	0.186746	0.000367588	0.000267298
acetylalanine	-0.028077	0.0233022	ND	ND
3-hydroxybutyrate	-0.188263	0.0796482	0.00440562	0.00386656
hypoxanthine	0.842068	0.190657	0.00169437	0.000507449
acetylglutamine	0.000571783	0.00165848	2.76947e-05	2.78108e-05
gaba	-0.207783	0.340505	ND	ND
phosphocholine	-1.31766	1.02645	0.0205293	0.00475169
gssg	0.820436	0.270688	ND	ND
AMP	-0.684422	0.104425	ND	ND
choline	1.027	0.539261	-0.120874	0.0283701
a-aminobutyrate	0.276386	0.137481	-0.0128282	0.0364806
gsh	-0.334214	0.0689319	-0.000111871	0.000158192
UMP	-1.01705	0.151471	ND	ND
CMP	-0.227748	0.0360071	ND	ND
argininosuccinate	-0.00510091	0.0013342	ND	ND
GMP	-0.181804	0.0271904	ND	ND
phenylalanine	-0.268239	0.198217	-0.441175	0.141936
leucine	-3.29183	0.654692	-1.78599	0.624494
lactate	132.989	21.1957	76.6269	7.35665
isoleucine	-1.6518	0.515381	-1.35299	0.626779
methionine	-0.285617	0.167433	-0.427349	0.137423
tryptophan	0.0479729	0.0677544	-0.10939	0.0302719
valine	-0.626811	0.39272	-0.95231	0.256075
proline	2.29915	0.451474	-0.284492	0.229633
tyrosine	-0.261255	0.217343	-0.515945	0.188482
threonine	-0.081069	0.389511	-0.673258	0.232948
histidine	-0.00848728	0.269151	-0.297374	0.131939
alanine	1.4774	1.71948	0.798684	0.0799785
glucose	-66.297	11.2102	-51.9115	15.6974
glutamine	-12.225	2.06673	-11.2256	2.85821
asparagine	-0.353224	0.186545	-0.950347	0.455619
serine	-1.14076	0.378849	-2.35535	0.540532
glycine	4.18195	3.23999	-0.278985	0.297657
citrulline	-0.308128	0.153695	0.00373446	0.0017608
glutamate	4.26884	2.10176	1.03758	0.263168
aspartate	-1.0177	1.85536	-0.0222196	0.226424
cystine	-0.0327176	0.060512	-0.444491	0.264315
ornithine	-0.460383	0.631131	1.56196	0.402914
lysine	-0.299312	0.289343	-1.33639	0.429221
arginine	-0.117974	0.0198286	-3.54542	1.29008
taurine	1.8328	2.56898	-0.00132911	0.000675756
aKB	-0.645902	0.264399	-0.0574772	0.0356036
formyl-methionine	0.000455229	0.000797289	0.000120032	6.76406e-05
aHB	0.0713453	0.0577221	0.0256961	0.0212772
dimethylglycine	0.016645	0.0283052	0.00204258	0.0019608
sarcosine	-0.0601534	0.0647631	-0.00291626	0.00227229
itaconate	-0.0232265	0.115196	-9.05455e-05	0.0113116
riboflavin	0.000578544	0.000103639	0.000324692	0.0002475
3-hydroxyisobutyric acid	-0.187068	0.200685	-1.22889e-05	0.00616517
inosine	-0.417763	0.0816664	-0.000871294	0.000629265
beta-alanine	-0.12494	0.28561	0.0601352	0.0298028
carbamoylaspartate	-0.00656437	0.00301324	-0.00293823	0.00295055
uracil	3.05026	0.518431	0.00695397	0.00431183
kynurenine	0.000437181	0.00341601	0.000492952	0.00072323
fumarate	0.00455537	0.0174096	ND	ND
guanidinoacetate	-0.0446769	0.0409002	-0.0191708	0.0017577
cis-aconitate	0.0235291	0.0101418	0.0061495	0.000820904
thymidine	-0.00167232	0.00356665	ND	ND
phenylacetylglutamine	-0.00107928	0.000563229	ND	ND
pyridoxine	-0.000915973	0.000251892	-0.00321497	0.00391278
deoxycytidine	-0.018506	0.00341185	0.00748672	0.000728953
acetylglycine	ND	ND	0.00195753	0.00196574
phosphocreatine	-2.45469	0.714117	ND	ND
ribose-5-phosphate	-1.19975	0.184414	ND	ND
acetylcarnitine	-0.0391098	0.0385976	-9.28437e-07	4.48685e-05
p-aminobenzoate	-0.012055	0.00900093	-0.011517	0.00532347
glycerate	0.00153918	0.0215936	-0.00796645	0.00799985
sorbitol	-0.00383355	0.035431	0.00122276	0.00368279
allantoin	0.134982	0.738819	0.220967	0.113999
myo-inositol	-0.25573	0.242432	0.0250207	0.184497
pyridoxal	0.00092131	0.000890812	0.00283983	0.0004764
2-hydroxybutyrate	0.0492699	0.0398533	0.0175336	0.01452
biotin	-0.000927015	0.000208649	-0.000130734	0.00173491
betaine	-0.0666484	0.0815546	0.000455262	0.00159317
trans-urocanate	0.0152988	0.0116275	0.00732088	0.00314444
xanthine	0.310655	0.147938	-0.00301868	0.000292264
fructose	0.32562	0.172211	0.0665773	0.0409399
creatine	1.53363	1.2899	0.000505882	0.000248846
hydroxyproline	-0.0402406	0.0689211	-0.221771	0.384106
