## Supplementary material for "Pancreatic tumors activate arginine biosynthesis to adapt to myeloid-driven amino acid stress": Figure 2 - Source Data 2

### Sheet: Frac_All_For Plots
Relative fractional abundance of metabolite isotopologues after natural abundance correction (See Material and Methods)
Sample	M+0_Aspartate	M+1_Aspartate	M+0_Arginine	M+1_Arginine	M+3_Arginine	M+3_Arginine	M+4_Arginine	M+0_Citrulline	M+1_Citrulline	M+2_Citrulline	M+3_Citrulline	M+0_Glutamine	M+1_Glutamine	M+2_Glutamine	M+0_Glutamate	M+1_Glutamate	M+0_Ornithine	M+1_Ornithine	M+2_Ornithine	M+0_Argininosuccinate	M+1_Argininosuccinate	M+2_Argininosuccinate	M+3_Argininosuccinate	M+4_Argininosuccinate
Healthy_Mouse_Plasma_1	0.552484	0.447516	0.789968	0.119517	0.0481007	0.0336353	0.00877921	0.379419	0.342816	0.208379	0.0693869	0.308185	0.358931	0.332885	0.540481	0.459519	0	0.683034	0.316966	0.844708	0	0.00019623	0.155095	0
Healthy_Mouse_Plasma_3	0.73467	0.26533	0.759514	0.140191	0.0548786	0.0355372	0.0098788	0.42935	0.323194	0.186468	0.0609872	0.301926	0.308622	0.389452	0.485509	0.514491	0.498795	0	0.501205	0.59702	0.0258309	0.0910912	0.286058	0
Healthy_Mouse_Plasma_5	0.680869	0.319131	0.754847	0.13681	0.0583757	0.0411195	0.00884761	0.375515	0.34413	0.210339	0.0700151	0.282815	0.346059	0.371126	0.518087	0.481913	0.589386	0.186129	0.224485	1	0	0	0	0
Healthy_Mouse_Plasma_7	0.922062	0.0779383	0.780333	0.118931	0.0534279	0.0374705	0.00983796	0.418116	0.321964	0.192301	0.0676191	0.309418	0.315479	0.375103	0.470858	0.529142	0	0	1	0.000108773	0	0.00126349	0.998628	0
Healthy_Mouse_Plasma_8	1	0	0.767656	0.119949	0.064838	0.0364782	0.0110783	0.388021	0.337582	0.205308	0.0690888	0.316514	0.349389	0.334096	0.543304	0.456696	0	0.595466	0.404534	0.498349	0.00102776	0.0554409	0.445182	0
Healthy_Mouse_Plasma_11	0.866973	0.133027	0.803175	0.124884	0.0438823	0.0231578	0.00490112	0.438334	0.348583	0.17039	0.0426935	0.355425	0.368419	0.276156	0.621742	0.378258	0.200538	0.413748	0.385714	1	0	0	0	0
Healthy_Mouse_Plasma_13	1	0	0.768641	0.141773	0.0542326	0.0288901	0.00646286	0.527493	0.314334	0.128362	0.0298109	0.397316	0.328991	0.273694	0.57417	0.42583	0	0.439693	0.560307	0.745087	0.254913	0	0	0
Tumor_Bearing_Mouse_Plasma_2	0.752274	0.247726	0.738128	0.135042	0.067405	0.0418409	0.0175847	0.401538	0.328541	0.203543	0.0663784	0.270679	0.311507	0.417813	0.452107	0.547893	0.485728	0.336964	0.177308	0.255853	0.167002	0	0.577144	0
Tumor_Bearing_Mouse_Plasma_4	0.738504	0.261496	0.772541	0.131766	0.0542621	0.0341815	0.00724949	0.407075	0.349239	0.188176	0.0555106	0.336774	0.337387	0.325838	0.536473	0.463527	0.436332	0	0.563668	0.581961	0.278877	0.139162	0	0
Tumor_Bearing_Mouse_Plasma_6	0.781037	0.218963	0.777179	0.126744	0.0546495	0.0338495	0.00757768	0.425333	0.326914	0.189192	0.0585614	0.313074	0.315295	0.37163	0.489652	0.510348	0.682344	0.152286	0.16537	6.26315e-05	0	0.00126309	0.998674	0
Tumor_Bearing_Mouse_Plasma_9	0.887836	0.112164	0.778668	0.119986	0.0522529	0.038895	0.0101987	0.373227	0.353684	0.207663	0.0654262	0.312081	0.374694	0.313225	0.553806	0.446194	0	0	1	1	0	0	0	0
Tumor_Bearing_Mouse_Plasma_10	1	0	0.787473	0.119012	0.0534963	0.0303789	0.00963967	0.414955	0.352985	0.18436	0.0476996	0.335008	0.331671	0.333321	0.515383	0.484617	0.729535	0.182999	0.0874653	1	0	0	0	0
Tumor_Bearing_Mouse_Plasma_12	0.876758	0.123242	0.780096	0.122444	0.0536302	0.0354416	0.00838831	0.422508	0.329176	0.187521	0.0607947	0.32204	0.358063	0.319896	0.541841	0.458159	0.436001	0	0.563999	1	0	0	0	0
Tumor_Bearing_Mouse_Plasma_14	0.90392	0.0960801	0.79897	0.131808	0.0399987	0.0226642	0.0065592	0.532413	0.314784	0.126061	0.0267425	0.3955	0.342614	0.261886	0.5828	0.4172	0.568384	0.199713	0.231903	1	0	0	0	0
Healthy_Mouse_Pancreas_Tissue_1	0.717775	0.282225	0.799445	0.124589	0.0479451	0.0223149	0.00570616	0.640301	0.215418	0.1092	0.0350817	0.35357	0.240776	0.405654	0.771069	0.228931	0.863108	0.111348	0.0255434	0.617566	0.120982	0.174813	0.0866386	0
Healthy_Mouse_Pancreas_Tissue_3	0.999648	0.000351746	0.636255	0.201501	0.102751	0.0469848	0.0125092	0.495945	0.270404	0.166747	0.0669037	0.324758	0.277591	0.397651	0.654081	0.345919	0.845086	0.122438	0.0324764	0.580057	0.152221	0.198591	0.0691307	0
Healthy_Mouse_Pancreas_Tissue_5	0.661035	0.338965	0.80338	0.1252	0.0457057	0.0205772	0.00513698	0.71829	0.181453	0.0797481	0.0205091	0.358195	0.218929	0.422876	0.777271	0.222729	0.879468	0.0976479	0.0228842	0.75814	0.0346534	0.113036	0.0941706	0
Healthy_Mouse_Pancreas_Tissue_7	0.512355	0.487645	0.673511	0.173626	0.0937444	0.0453093	0.0138093	0.456749	0.277997	0.185355	0.0798987	0.358639	0.272521	0.36884	0.636238	0.363762	0.849855	0.109715	0.0404304	0.595833	0.143791	0.192778	0.0675981	0
Healthy_Mouse_Pancreas_Tissue_8	1	0	0.835145	0.109196	0.0356432	0.0145886	0.00542776	0.781368	0.153774	0.0514481	0.0134102	0.435722	0.210448	0.35383	0.821019	0.178981	0.893533	0.0891645	0.0173022	0.777932	0.0324349	0.113066	0.0723603	0.00420639
Healthy_Mouse_Pancreas_Tissue_11	1	0	0.821036	0.120602	0.0393793	0.0154598	0.00352308	0.659347	0.220342	0.102043	0.0182678	0.37084	0.268704	0.360455	0.7672	0.2328	0.886375	0.0930955	0.0205298	0.703474	0.0662074	0.135132	0.0863404	0.00884572
Healthy_Mouse_Pancreas_Tissue_13	0.99889	0.00111027	0.685891	0.203567	0.0797903	0.0254002	0.00535201	0.640869	0.249275	0.0898489	0.0200071	0.427134	0.277262	0.295604	0.771509	0.228491	0.857813	0.11912	0.0230671	0.626119	0.138441	0.191249	0.0441912	0
Tumor_Bearing_Mouse_Tumor_Tissue_2	0.465719	0.534281	0.564968	0.219538	0.133175	0.0644012	0.0179173	0.419775	0.304201	0.199505	0.0765185	0.268598	0.267972	0.463429	0.639332	0.360668	0.800901	0.151358	0.0477413	0.513281	0.176096	0.212702	0.0979202	0
Tumor_Bearing_Mouse_Tumor_Tissue_4	0.696391	0.303609	0.797389	0.127976	0.0484275	0.0211659	0.00504154	0.623899	0.230162	0.122435	0.023503	0.35678	0.237479	0.405741	0.741539	0.258461	0.857365	0.118196	0.0244386	0.590565	0.118528	0.169752	0.121155	0
Tumor_Bearing_Mouse_Tumor_Tissue_6	1	0	0.588691	0.220749	0.120762	0.0563835	0.0134156	0.452227	0.299485	0.177743	0.070545	0.331527	0.28187	0.386603	0.625659	0.374341	0.811877	0.143452	0.0446708	0.613945	0.126353	0.179202	0.0805004	0
Tumor_Bearing_Mouse_Tumor_Tissue_9	1	0	0.804261	0.125797	0.0449373	0.0198946	0.00510987	0.674994	0.201046	0.0940069	0.0299522	0.336509	0.257737	0.405754	0.776139	0.223861	0.864706	0.106719	0.0285745	0.634148	0.100606	0.158463	0.106783	0
Tumor_Bearing_Mouse_Tumor_Tissue_10	1	0	0.600258	0.219713	0.120324	0.048604	0.0111012	0.440893	0.328354	0.180594	0.0501592	0.344536	0.322186	0.333278	0.662746	0.337254	0.822046	0.145207	0.0327476	0.568109	0.157465	0.201981	0.0724446	0
Tumor_Bearing_Mouse_Tumor_Tissue_12	1	0	0.811388	0.122424	0.0404462	0.0196224	0.00611972	0.682754	0.193641	0.0969431	0.0266614	0.38661	0.215478	0.397912	0.797533	0.202467	0.885656	0.0982799	0.0160637	0.661006	0.0400341	0.107465	0.191494	0
Tumor_Bearing_Mouse_Tumor_Tissue_14	0.998181	0.00181876	0.666255	0.214692	0.0858233	0.0270375	0.00619248	0.628977	0.263242	0.0926277	0.0151527	0.500247	0.293946	0.205807	0.779079	0.220921	0.879171	0.100354	0.0204754	0.648066	0.124999	0.181636	0.0452998	0
