## Supplementary material for "Pancreatic tumors activate arginine biosynthesis to adapt to myeloid-driven amino acid stress": Figure 2 - Source Data 3

### Sheet: Tumor density measurements
Tumor diameter and weight measurements to calculate tumor volume and density (See Materials and Methods)
	D1(cm)	D2(cm)	D3(cm)	Weight(g)		Volume (cm^3)	Density (g/cm^3)
Tumor_1	0.91	0.61	0.65	0.26		0.188922	1.37623
Tumor_2	0.79	0.65	0.6	0.15		0.161321	0.929824
Tumor_3	0.58	0.42	0.51	0.11		0.0650498	1.69101
Tumor_4	0.93	0.76	0.8	0.35		0.296064	1.18218
					AVERAGE	0.177839	1.29481

### Sheet: Intratumoral_IF concentrations
Intratumoral or IF amino acid concentrations (uM)
ND indicated not detected
Sample	alanine	arginine	aspartate	glutamate	histidine	lysine	methionine	phenylalanine	proline	serine	threonine	tyrosine	valine
Tumor_05	37819.6	68.133	926.384	5661.97	145.996	500.219	133.263	130.449	674.963	4629.45	243.301	180.015	262.355
Tumor_06	18525.9	59.9323	890.373	6468.17	157.989	635.703	131.974	150.059	921.219	1819.54	365.948	190.895	288.28
Tumor_07	23387.7	72.5408	804.475	5098.23	195.957	446.684	124.291	124.942	906.25	6100.5	587.282	132.576	169.584
Tumor_08	22490.6	131.277	1319.52	7879.02	171.922	687.942	240.886	145.424	1287.74	13419.2	1021.03	267.022	365.358
TIF_09	6428.63	6.59663	897.033	4246.46	178.798	809.341	219.194	149.446	905.39	627.76	408.893	262.785	522.975
TIF_10	4543.2	7.67556	608.55	2745.23	152.731	868.362	173.422	137.235	450.54	494.63	261.269	231.513	493.133
TIF_11	4373.39	4.7113	421.914	2977.73	143.564	767.088	167.918	120.728	624.21	391.547	313.721	218.025	ND
