## Supplementary material for "Pancreatic tumors activate arginine biosynthesis to adapt to myeloid-driven amino acid stress": Figure 4 - Source Data 1

### Sheet: Sheet1
IF concentrations of amino acids (uM) in mPDAC3-TIFM tumors with indicated genotypes/treatments
Condition	alanine	arginine	aspartic acid	citrulline	cystine	glutamic acid	glycine	histidine	leucine / leucine(iso)	lysine	methionine	ornithine	phenylalanine	proline	serine	threonine / homoserine	tyrosine	valine
CB1158	494.792	32.0698	365.783	28.4271	40.4806	797.495	412.053	69.2142	83.8651	176.275	36.2955	102.878	48.7143	106.228	85.8149	93.5486	37.465	122.665
CB1158	504.674	33.6681	490.818	33.086	53.1891	905.613	510.678	66.9192	92.5366	166.67	33.8365	102.222	51.7704	112.037	92.3112	97.8557	37.1881	140.347
CB1158	484.851	45.4649	343.464	32.0734	99.3106	750.418	461.67	67.5695	80.1604	167.265	43.5916	133.301	51.5297	116.23	81.6407	98.0407	46.3875	110.852
CB1158	586.588	34.5973	347.533	32.5284	86.8359	795.656	532.571	71.6037	92.8339	155.633	48.6993	122.251	54.6393	148.883	95.9723	110.684	49.8529	127.61
CB1158	671.803	3.31384	478.948	51.041	54.8574	975.295	655.217	90.7272	139.61	207.299	74.2439	143.883	81.0151	191.345	132.524	168.987	79.6419	227.679
Vehicle	678.953	1.95288	422.848	44.8642	65.8529	980.927	470.815	83.4686	114.679	235.03	50.598	136.221	64.1768	162.676	105.113	113.931	50.0671	157.357
Vehicle	536.939	1.26813	300.247	38.419	42.2354	763.556	402.015	86.2312	107.032	220.67	50.3097	121.686	68.0716	135.961	91.8827	102.592	54.8932	148.749
Vehicle	655.116	2.99843	308.935	40.2927	75.6055	731.599	443.002	82.4292	101.711	249.999	61.8904	153.642	64.0862	150.44	100.534	123.259	58.5569	143.289
Vehicle	570.788	21.96	211.174	47.5174	82.5393	543.235	469.418	90.7508	114.918	238.338	67.2664	141.76	65.4385	157.365	105.661	138.443	68.6901	156.035
Vehicle	528.47	6.53376	486.802	44.0703	57.0712	932.271	635.481	67.2356	77.8787	163.926	42.0677	103.901	38.274	120.694	95.1707	96.3127	39.4348	102.269
LysM-Cre+/+; Arg1fl/fl	828.978	73.6786	630.628	63.1793	66.8842	1259.55	1010.61	101.743	145.833	194.486	69.7924	78.8647	69.9157	227.846	146.827	166.207	62.7406	213.073
LysM-Cre+/+; Arg1fl/fl	1001.92	76.1898	743.964	58.3847	103.12	1621.49	1206.73	105.014	136.142	198.913	49.471	52.4784	73.2835	202.608	198.254	159.66	63.7189	218.802
LysM-Cre+/+; Arg1fl/fl	974.077	80.6214	723.035	61.0736	5.20301	1704.66	1178.89	93.5903	114.162	148.301	58.4049	43.8307	60.2469	223.071	161.782	149.926	54.4412	179.341
LysM-Cre+/+; Arg1fl/fl	856.365	88.1856	335.997	62.1929	42.8195	976.362	557.354	93.3374	129.029	190.027	63.723	70.7556	105.993	232.12	149.207	128.847	99.9522	192.864
LysM-Cre+/+; Arg1fl/fl	554.811	75.9912	318.264	46.8259	92.3809	820.652	465.427	87.0156	117.822	230.766	50.3018	74.0721	70.67	150.224	101.885	118.189	53.1678	165.893
LysM-Cre+/+; Arg1fl/fl	802.976	104.052	540.965	66.7341	99.5522	1197.3	828.005	92.1359	128.691	201.421	71.2611	57.1236	78.076	224.907	147.041	165.07	71.7735	191.965
LysM-Cre+/+; Arg1fl/fl	945.59	78.2055	658.285	62.6573	39.0639	1558.2	1033.31	94.991	135.348	196.336	45.7939	61.2538	73.0582	221.44	144.457	150.045	60.8622	191.728
Arg1fl/fl	516.86	1.84229	316.384	38.0237	106.179	770.986	472.988	76.3871	101.1	201.513	40.0285	116.561	59.5151	143.637	89.7374	110.019	40.708	134.53
Arg1fl/fl	1091.69	33.2759	653.501	53.8364	48.2084	1677.82	903.11	99.8901	134.135	232.248	68.4423	137.03	85.9786	272.089	164.294	187.267	67.7062	204.786
Arg1fl/fl	461.264	2.36874	290.413	35.2471	29.4353	609.67	405.769	61.6144	102.471	158.577	50.9023	100.237	58.1381	134.169	87.7388	113.494	54.1576	152.355
Arg1fl/fl	730.8	1.92123	533.346	42.68	126.793	1077.89	741.575	81.7207	108.675	185.214	44.1582	108.203	57.9274	184.244	114.347	127.531	43.459	146.453
