## Supplementary File 1 for "Pancreatic tumors activate arginine biosynthesis to adapt to myeloid-driven amino acid stress"

### Sheet: Sheet1
Metabolites in TIFM
Pool 1 Vitamins	Vendor	Catalog #	mg/L	Concentration (uM)
biotin	Sigma	B4639-100MG	0.0136941	0.056052
(-)-riboflavin	Sigma	R9504-25G	0.0213338	0.06
pyridoxidine hydrochloride	Sigma	P6280-25G	0.0291489	0.14
choline chloride	Sigma	C7527-100G	28.4668	203.888
5-methyl-5,6,7,8-tetrahydrofolic acid calcium salt	Schircks	16.236	1.12933	2.27
myo-inositol	Sigma	I7508-100G	75.4176	418.615
niacinamide	Sigma	N0636-100G	4.81935	39.4641
4-aminobenzoic acid	Sigma	A9878-5G	0.479973	3.49993
D-pantothenic acid hemicalcium	Sigma	P5155-100G	0.800786	3.36083
vitamin B-12	Sigma	V6629-1G	1.35537	1
thiamine hydrochloride	Sigma	T1270-25G	2.69122	7.98
Pool 2 Proteinogenic amino acids	Vendor	Catalog #	mg/L	Concentration (uM)
L-phenylalanine	Sigma	P5482-100G	12.5519	75.9846
L-proline	Sigma	81709-100G	13.0694	113.519
L-histidine	Sigma	H6034-25G	13.8596	89.3275
L-isoleucine	Sigma	58879-50G	16.389	124.942
L-valine	Sigma	94619-100G	16.6104	141.786
L-tryptophan	Sigma	93659-50G	5.77736	28.2892
L-tyrosine	Sigma	93829-25G	10.0062	55.225
L-asparagine monohydrate	Sigma	A7094-100G	16.2662	108.347
L-alanine	Sigma	05129-100G	91.1694	1023.34
L-serine	Sigma	84959-25G	20.0689	190.969
L-lysine monohydrochloride	Sigma	62929-100G-F	23.5888	129.148
L-threonine	Sigma	89179-50G	28.0446	235.433
L-leucine	Sigma	61819-100G	36.0527	274.849
glycine	Sigma	G8790-1KG	129.569	1726.06
L-cystine	Sigma	C7602-100G	15.9805	51.0201
L-citrulline	Sigma	C7629-25G	11.7272	66.9359
L-ornithine monohydrochloride	Sigma	O6503-100G	49.6782	294.616
L-methionine	Sigma	M5308-100G	10.4437	69.9931
L-aspartic acid	Sigma	A7219-100G	47.4284	356.31
L-arginine monohydrochloride	Sigma	11039-100G	0.478836	2.27303
Pool 3 Salts †	Vendor	Catalog #	mg/L	Concentration (uM)
calcium nitrate tetrahydrate	Sigma	C4955-500G	0.1	0.42346
magnesium sulfate (anhydrous)	Sigma	M2643-500G	0.04884	0.405749
potassium chloride	Sigma	P9333-1KG	0.4	5.36553
sodium chloride	Sigma	S7653	5.12	87.6112
sodium phosphate dibasic (anhydrous)	Sigma	S5136-1KG	0.8	5.63539
sodium bicarbonate	Sigma	S5761	1000	11903.3
Pool 4 Glucose, lactate, pyruvate	Vendor	Catalog #	mg/L	Concentration (uM)
L(+)-lactic acid	Sigma	L1750-100G	309.535	3436.23
D(+)-glucose	Sigma	G7021-1KG	702.098	3897.17
3-hydroxybutyrate (R/D enantiomer acid)	Sigma	54920-1G	7.63722	73.3642
pyruvic acid sodium	Sigma	P5280-25G	5.81106	52.8086
Pool 5 Glutamine, glutamate	Vendor	Catalog #	mg/L	Concentration (uM)
L-glutamine	Sigma	49419-100G	109.241	747.509
L-glutamic acid	Sigma	G8415-100G	138.433	940.892
Pool 6 PCr, Cr, taurine	Vendor	Catalog #	mg/L	Concentration (uM)
creatine anhydrous	Sigma	C0780-50G	151.123	1152.44
taurine	Sigma	86329-100G	265.398	2120.64
phosphocreatine disodium hydrate	Sigma	P7936-5G	90.6199	355.261
Pool 7 TCA cycle intermediates	Vendor	Catalog #	mg/L	Concentration (uM)
α-ketoglutaric acid	Sigma	75890-25G	1.11903	7.65884
cis-aconitic acid	Sigma	A3412-1G	0.467212	2.68346
fumaric acid	Sigma	F8509-100G	0.257113	2.21515
succinic acid	Sigma	S3674-100G	11.2577	95.3318
di-sodium hydrogen citrate sesquihydrate	Sigma	71635-250G	90.4677	307.609
L-(-)-malic acid	Sigma	M7397-25G	18.5518	138.356
Pool 8 Lowest abundance	Vendor	Catalog #	mg/L	Concentration (uM)
5'-deoxy'5'-methylthioadenosine	Sigma	260585-50MG	0.0162387	0.0546143
N-formyl-L-methionine	Sigma	F3377-250	0.0242158	0.136643
2-picolinic acid	Sigma	P42800-5G	0.0260704	0.211765
cytidine 5'-triphosphate disodium salt	Sigma	C1506-250MG	0.0322529	0.061187
thymidine 5'-monophosphaste disodium salt hydrate	Sigma	T7004-250MG	0.0366512	0.100094
DL-indole-3-lactic acid	Sigma	I5508-250MG	0.0806432	0.392979
N6-acetyl-L-lysine	Sigma	A4021-1G	0.107004	0.568507
N-acetyl-L-glutamine crystalline	Sigma	A9125-25G	0.110624	0.587863
N-acetyl-L-glycine	Sigma	A16300-5G	0.113834	0.972082
carbamoylaspartate	Alfa	A17166-10g	0.120107	0.681931
orotic acid potassium salt	Sigma	O2875-100G	0.139538	0.718563
S-adenosyl-L-homocysteine	Sigma	A9384-100MG	0.141865	0.369047
N-acetyl-L-alanine	Sigma	A4625-1G	0.164712	1.2561
kynurenine	Sigma	K8625-1G	0.193968	0.931599
homocitrulline	Santa Cruz	sc-269298-100mg	0.199303	1.05335
2'-deoxycytidine	Sigma	D3897-1G	0.199829	0.879463
argininosuccinate	Sigma	A5707-250MG	0.218973	0.655136
D-sorbitol	Sigma	S1876-100G	0.225158	1.23598
N-acetyl-L-glutamic acid	Sigma	855642-25G	0.238413	1.26034
cytidine 5'-diphosphocholine sodium	Sigma	C0256-500MG	0.251743	0.493313
sarcosine	Sigma	S7672-25G	0.281459	3.15927
L-carnosine crystalline	Sigma	C9625-5G	0.300924	1.33017
2-ketobutyric acid	Sigma	K401-5G	0.359485	3.52126
L-methionine sulfoxide	Sigma	M1126-1G	0.498706	3.01862
thymidine	Sigma	T1895-5G	0.546108	2.25451
pipecolinic acid	Sigma	P45850-25G	0.673762	5.21649
N-acetyl-L-aspartic acid	Sigma	00920-5G	0.674355	3.85038
Pool 9 Mid-Abundance	Vendor	Catalog #	mg/L	Concentration (uM)
guanidinoacetate	Sigma	G11608-25G	0.704689	6.0175
L-2-aminobutyric Acid	Sigma	A2536-1G	0.713881	6.92282
D-fructose-1,6-bisphosphate trisodium salt hydrate	Sigma	F6803-1G	0.747882	1.8418
3-methyl-2-oxopentanoic-acid sodium salt	Sigma	198978-5G	1.03096	6.77726
beta-alanine	Sigma	A9920-100G	1.13845	12.7782
D-glyceric acid sodium salt	Sigma	367494-1G	1.14144	3.98758
creatinine	Sigma	C4255-10G	1.29653	11.4615
2-hydroxybutyric acid sodium salt	Sigma	220116-5G	1.36049	10.7899
L-α-hydroxyglutaric acid disodium salt	Sigma	90790-50MG	1.42552	7.42074
inosine 5'-monophosphate disodium salt hydrate	Sigma	57510-5G	1.45127	3.70062
sodium 3-methyl-2-oxobutyrate	Sigma	198994-5G	1.71256	12.4009
itaconic acid	Sigma	I29204-100G	2.0193	15.5213
DL-3-hydroxyisobutyric acid sodium salt	Adipogen	CDX-H0085-M250	2.14928	17.0456
L-2-aminoadipic acid	Sigma	A7275-250MG	2.20816	13.702
cytidine	Sigma	C4654-1G	2.34085	9.62456
guanosine 5'-monophosphate disodium salt hydrate	Sigma	G8377-1G	2.58242	6.3422
cytidine 5'-monophosphate disodium salt	Sigma	C1006-1G	3.01279	8.20565
L-2-aminobutyric Acid	Sigma	A5835-10G	3.15636	6.92282
hypotaurine	Sigma	H1384-1G	3.35228	30.7133
xanthine	Sigma	X7375-10G	3.38097	22.2271
phospho(enol)pyruvic acid monopotassium salt	Sigma	860077-1G	3.41554	12.7817
UDP-glucose	Cayman Chemicals	15602	4.65432	7.62666
O-acetyl-L-carnitine hydrochloride	Sigma	A6706-1G	5.53548	23.0934
Pool 10 Highest Abundance	Vendor	Catalog #	mg/L	Concentration (uM)
D-(-)-3-phosphoglyceric acid disodium salt	Sigma	P8877-1G	6.04034	26.2601
L-carnitine hydrochloride	Sigma	C0283-5G	7.06221	35.7291
inosine	Sigma	I4125-10G	8.90795	33.2102
uracil	Sigma	U1128-25G	9.14665	81.6033
uridine 5'-monophosphate disodium salt	Sigma	U6375-5G	10.3539	28.1241
adenosine 5'-monophosphate disodium salt	Sigma	01930-5G	10.6159	30.574
uridine	Sigma	U3003-5G	13.5073	55.3123
hypoxanthine	Sigma	H9636-5G	13.7662	101.139
betaine hydrochloride	Sigma	61962-50G	13.9355	118.958
L-glutathione oxidized disodium salt	Sigma	G2140-5G	15.8518	25.875
uridine 5'-diphospho-N-acetylglucosamine sodium salt	Sigma	U4375-1G	16.0622	24.661
allantoin	Sigma	05670-25G	16.8348	106.468
α-D-glucose 1-phosphate disodium salt	Sigma	G7000-5G	23.7575	70.6397
D-glucose-6-phosphate sodium salt	Sigma	G7879-5G	26.7761	94.9102
D-ribose 5-phosphate disodium salt	Sigma	83875-1G	29.6883	95.7379
L-α-glycerophosphorylcholine	Carbosynth	FG40298	33.1173	128.751
o-phosphoethanolamine	Sigma	P0503-25G	66.2632	469.742
phosphocholine chloride calcium salt tetrahydrate	Sigma	P0378-25G	66.8885	202.858
L-glutathione reduced	Sigma	G6013-25G	90.1226	293.25
Pool 11 Fetal Bovine Serum	Vendor	Catalog #	mL/L	Concentration (uM)
dialyzed fetal bovine serum	Gibco	26400044	100	N/A
† Final concentration includes salts from dia FBS. Final salt concentrations will therefore be equal to RPMI salt concentrations after dia FBS and pool 3 salts are added together
