## Supplementary File 2 for "Pancreatic tumors activate arginine biosynthesis to adapt to myeloid-driven amino acid stress"

### Sheet: Sheet1
qPCR
Gene	Description
Sdc1	All-in-One™ qPCR Primer for NM_011519.2 (Genecopia Catalog# MQP030295)
Gapdh	All-in-One™ qPCR Primer for NM_008084.3 (Genecopia Catalog# MQP027158)
shRNA Sdc1
Gene	Description
Sdc1.1070	5'-TGCTGTTGACAGTGAGCGCCCGGATGAAGAAGAAGGACGATAGTGAAGCCACAGATGTATCGTCCTTCTTCTTCATCCGGTTGCCTACTGCCTCGGA-3'
Arg1 floxed Primers
Forward	TGC GAG TTC ATG ACT AAG GTT
Reverse	AAA GCT CAG GTG AAT CGG
LysM Cre	Primers
88	CCC AGA AAT GCC AGA TTA CG
89	CTT GGG CTG CCA GAA TTT CTC
90	TTA CAG TCG GCC AGG CTG AC
Ass1 CRISPR KO sgRNA guides
mASS1 KO sg2 F	CACCGAAGGCACTTCCTCACCAGGT
mASS1 KO sg2 R	AAACACCTGGTGAGGAAGTGCCTTC
